# Identification of a TNF-TNFR-like system in malaria vectors (*Anopheles stephensi*) likely to influence *Plasmodium* resistance

**DOI:** 10.1101/2022.07.28.501812

**Authors:** Subhashini Srinivasan, Chaitali Ghosh, Shrestha Das, Aditi Thakare, Siddharth Singh, Apoorva Ganesh, Harsh Mahawar, Aadhya Jaisimha, Mohanapriya Krishna, Aritra Chattopadhyay, Rishima Borah, Vikrant Singh, M Soumya, Naveen Kumar, Sampath Kumar, Sunita Swain, Suresh Subramani

## Abstract

Identification of *Plasmodium*-resistance genes in malaria vectors remains an elusive goal despite the recent availability of high-quality genomes of several mosquito vectors. *An. stephensi,* with its three distinctly-identifiable forms at the egg stage, correlating with varying vector competence, offers an ideal species to discover functional mosquito genes implicated in *Plasmodium* resistance. Recently, the genomes of several strains of *An. stephensi* of the type-form, known to display high vectorial capacity, have been reported. Here, we report a chromosomal-level assembly of an intermediate-form of *An. stephensi* strain (IndInt), shown to have reduced vectorial capacity relative to a strain of type-form (IndCh). The contig level assembly with a L50 of 4 was scaffolded into chromosomes by using the genome of IndCh as the reference. The final assembly shows a heterozygous paracentric inversion, 3L*i,* involving 8 Mbp, which is syntenic to the extensively-studied 2L*a* inversion implicated in *Plasmodium* resistance in *An. gambiae* involving 21 Mbp. Deep annotation of genes within the 3L*i* region in IndInt assembly using the state-of-the-art protein-fold prediction and other annotation tools reveals the presence of a TNF-like gene, which is the homolog of the eiger gene in *Drosophila.* Subsequent chromosome-wide searches revealed homologs of wengen (wgn) and grindelwald (grnd) genes in IndInt, which are known to be the receptors for eiger in *Drosophila*. We have identified all the genes in IndInt required for eiger-mediated signaling by analogy to TNF-TNFR system, suggesting the presence of a functionally active eiger signaling pathway present in IndInt. Comparative genomics of high-quality genome assemblies of the three type-forms with that of IndInt, reveals structurally disruptive mutations in eiger gene in all three strains of the type-form, alluding to compromised innate immunity in the type-form as the cause of high vectorial capacity in these strains. This is the first report of the presence of an intact evolutionarily-conserved TNF-TNFR signaling system in malaria vectors, with a potential role in *Plasmodium* resistance.
