## Supplementary Table for "Identification of a TNF-TNFR-like system in malaria vectors (*Anopheles stephensi*) likely to influence *Plasmodium* resistance"

### Sheet: SuppTable1
Gene Name	IndInt Augustus ID	Present in IndInt 3Li	Present in UCI 361 Immune Repertoire	Present in Waterhouse Immune DB	Present in UCI 3Li	BLASTP of IndInt against UCI Notes	BLASTP of IndInt against IndCh Notes	BLASTP of IndInt gene STE2 Notes	Homologous IndCh Augustus ID	Homologous UCI MAKER ID	Homologous STE2 Augustus ID	IndInt FASTA Protein Sequence
ADAM17_TACE	g6300.t1	No	No	No	No	Aligns perfectly	IndCh has deletion of some amino acids in the middle	Deletion of some amino acids in the middle from STE2	g5501.t1	ANSTEP-UCI_TRAN_00003521	g7050.t1	>g6300_ADAM17_TACE_IndInt MSLPSIMLTVVLVVSFAVLIVPLQGQLHKNLKYYETLHAKDLSHRIEKRGTKHSTHPFNTIKEVEFKVLGRKFRLILHPHASVLHSNFRAYSVDGNGSESIVHLDRSNFFKGRVFGEMESHVNAHIDDGVMTASVVLPDETYHIEPSWRHLPHLSDKHMIAYRTSDIKFSWDQVDAISGDLGVPRTCGYVKEGLELEGQPDDGDEAADGGQAFADGGVDAYENDRDPTPETVWHAEDSQDARKSRRKRQADQYEYTPTKTRCPLLLVADYRFFQEMGGSNTKTTINYLVRAPPPTGSFGAPFVVPFSNRFLPFYQISLIDRVHKIYNDTIWQDRSDQEGFKGMGFVIKKIVVHSEPTRVRGGEAHYNMVREKW…
Eiger	g22826.t1	Yes	No	No	Yes	N terminal has unidentical amino acids	Unidentical amino acids at the C terminal	N terminal has unidentical amino acids	g22611.t1	ANSTEP-UCI_GENE_00007997	g13639.t1	>g22826_Eiger_IndInt MTAETLKPFLNLPNATANDLKAHCAQRSTVKRGLVALGCILAAALCCGLIGVQIWHLNKTAILQQEVDDLKLQLYLRAREFTDYEASASARPSSLTITTPDRMIMCADGVRRTPVESQRDLFMMGLVDACKNIQTLVSLICPSFDNELFDSPDEYVYEPEDLDPDVSDDGHREQETNESGLSSSGMQGDDLELDDSEEKENLGIEDLRETNDDDDDDDDIIIDDRVDIGVPAGGKRRARSISGVTRQGVPIVDEPYVPRRNRTRHPHRIFEQLRQRPEELVTPPTSAEMFRWDVDSRKTSHTAARHQSYGSISIRPYQHEAHSLREHHSTTPMPVAYRSHGGVRHHSRNELHAGNPTKPPAQILNRMSRVQATGDSMR…
Wengen	g1129.t1	No	No	No	No	Aligns perfectly	Aligns perfectly	Aligns perfectly	g1023.t1	ANSTEP-UCI_GENE_00013118	g22082.t1	>g1129.t1 MTHVPDIRCGMAQVGRRRSHPRTGRGVIPTTTLVLLAILLQLMDLGDGPGGGRSMLVRAACESRKSWWDPTLGECAPCLICADHQVVLRPCQDYMNTVCGTMKDLTASVSRPYPHLPEGNGNGIGSVGRTRAHHWKEERRKEGDGVEGYRRVVPAISTEEILWDWQVASLLIAIIGCLLFLLAAGCVALNQSRQWRRIEKHFDAAQNISKPINNERAPYGILAVGFAVVDMEALSAQLVNHLASMQHLESGPILLENFDHGRLRTTGHHPIEVRCVYLDQLLDEKCSQKAHSVQPTAGNLYIEESIDTPRLQSPIPSARSPPPPPISLIRHY
Grnd	g18030.t1	No	No	No	No	UCI has an insertion of 5 amino acids in the middle	Aligns perfectly	Aligns perfectly	g15539.t1	ANSTEP-UCI_GENE_00011708	g17321.t1	>g18030_Grnd_IndInt MTVRWTSSVLVPVVILVAWSIPSAFGCTRKCDRFEYCDENSNACRNCSALCEKDEYSCYHKCQTLRQNITTLQESVLTMKTIVLVFSVVAFVLICTALALLIKKYVHCIREFCRWRPQNKNTTTPPVAYTHENPNTKSPKTVPKNGANGPKQTSTSVSIYPETEVDHSVQTGTTSISHRYPAEDSTESYSYDNAACNVTPTSNNPMPKF
TRAF2	g5130.t1	No	No	No	No	Aligns perfectly	Aligns perfectly	Aligns perfectly	g6715.t1	ANSTEP-UCI_GENE_00004271	g8201.t1	>g5130_TRAF2_IndInt MSRPVKREVSAEENCLQSAAKVDDDLLEARYECPICSCWLNEPILTKCGHRFCRKCITDWLNGKNSICPLDNEPLDIKCDIFPDNCTRREISQIKKPCPNSIRGCVDQFSPTEIDSHLRQCPFAMSRQSQPCPFARIKCKFIASDEDALNAHIASDCQQHLQLLLETYTGSNDRYKFWDPPAKNSVPEMSTNELVRSMYERIVILEQEVHILGIKLSKQELQLTKINQEVDPRYSGGVLLWKLEDFSNKIDSMVANSNCMFYSGQAYTSPHGYKFCARINVSPRTKDSIGLHVHLMQSENDYHLEWPFKGRIKITLLNVRSPELSQHDTIMSKPEILAFHRPHQDISPRGFGFLEFAKIKEILAKFADNNTVVLKIQMN…
TAK1	Not found	No	No	NA	No	NA	NA	NA	No	Not found	No	NA
TAB2	g13550.t1	No	Yes	Very poor alignment	No	N terminal has unidentical amino acids	IndCh has deletion of some amino acids in the middle	N terminal has unidentical amino acids	g13806.t1	ANSTEP-UCI_GENE_00002054	g380.t1	>g13550_TAB2_IndInt MCSDLGRYDYQFSIRLRVATAKGAAVRTNCGWLREENERTENRESERSDEAEFDDRTVLRCDGEKKDDFVSGYQGVWWWFLQTPAIPSTTQSNNTQHYYDEPATAVFTSNSSAATSGSGSNAADSSSILKQRATCACSNISIMQLFHEMKQKYPTVPDTVVSELVTQNCHDRPACIGKLEEAVLGTPAQTTYPSQSIHSGSLKRRSGDRKLAGNRSDGSNSYSSSNSSSNSSRESSVDSSRLQSASYPTTHQQQQQQGVPTTGGGTGYSDNRFIGESRISSSCANRPTTLAVRPAAAGTGVGNFGATPPPPPMRPNRIAPPCPPNNVPLGTSTITTTTTASSSTELGETVNLQVNVTVSPKAGGPMIAGQRHTSTISLQ…
TRADD	Not found	No	No	NA	No	NA	NA	NA	No	Not found	No	NA
HEP	Intsfg5795.t1	No	No	No	No	Aligns perfectly	Aligns perfectly	Aligns perfectly	g6522.t1	ANSTEP-UCI_GENE_00004129	g8010.t1	>Intsfg5795_Hep_IndInt MSDDQSSLSSPATTPSSARPFMPLPLELNGERRKPSKKLSFQGCQGGQAPMIPDPTRERIRMQAAAGKLQIAPNQTYDFTSDDLLDEGEIGRGAFGAVNRMKFTHTGTVMAVKRIRSTVDEKEQKQLLMDLEVVMKSNDCNTIVTFYGALFKEGDCWICMELMDTSLDKFYKFICECQQSRIPEPILAQITFATVRALNYLKEELNIIHRDVKPSNILLKRNGDIKLCDFGISGQLVDSIARTKDAGCRPYMAPERIDPQRAKGYDVRSDVWSLGITLMEVATGKFPYPKWGSVFEQLSQVVEGDPPRLCTTYNGMEFSIDFVNFVNTCLIKEERDRPKYGKLLQHAFIQHAEKSDTDVAAYVSEVLESMANNGIT…
MKK4	g5319.t1	No	No	No	No	Aligns perfectly	Aligns perfectly	Aligns perfectly	g6522.t1	ANSTEP-UCI_TRAN_00004129	g8010.t1	>g5319_MKK4_IndInt MSDDQSSLSSPATTPSSARPFMPLPLELNGERRKPSKKLSFQGCQGGQAPMIPDPTRERIRMQAAAGKLQIAPNQTYDFTSDDLLDEGEIGRGAFGAVNRMKFTHTGTVMAVKRIRSTVDEKEQKQLLMDLEVVMKSNDCNTIVTFYGALFKEGDCWICMELMDTSLDKFYKFICECQQSRIPEPILAQITFATVRALNYLKEELNIIHRDVKPSNILLKRNGDIKLCDFGISGQLVDSIARTKDAGCRPYMAPERIDPQRAKGYDVRSDVWSLGITLMEVATGKFPYPKWGSVFEQLSQVVEGDPPRLCTTYNGMEFSIDFVNFVNTCLIKEERDRPKYGKLLQHAFIQHAEKSDTDVAAYVSEVLESMANNGITQFTT…
PI3K	Intsfg11051.t1	No	No	No	No	Aligns perfectly	Very poor alignment	Aligns perfectly	NA	ANSTEP-UCI_GENE_00013430	g22668.t1	>Intsfg11051_PI3K_IndInt MKQEQTNTTMKRTAHSTLPGNDPSWQVPHRIYLQQQHQQHLHQQQQQQPMQQRPLFDYEFWKNPDELTELHFLMPNGVMITMCIPIHITLEELKTDVWEEAERYPLYCHLGDKNKYCFSTLASGRTNCNTTHENEATRLMDVQPALGILRFVERTNVSEDTKLMENISILLDSKLPMKTLVNPEVNDFRAKMSLLSEEIGSRRAAMTRMERIAYQYPAKLVSGSHVPDQISRRLANVDGHFCVVAISTDMQVTVKVPCRATPDEVLNRILEKKRISMKARMDNSSDFILKVCGREEYIYGAYPMISFQYVQDCLSRDETPTFVPRLVRSVEVFKNDIYDARDDFTQWSSTTATTNTTSSALVSTSSSVSTMSLV…
NIK	g17575.t1	No	No	No	No	Aligns perfectly	Aligns perfectly	Aligns perfectly	g15999.t1	ANSTEP-UCI_TRAN_00011484	g17721.t1	>g17575_NIK_Brun_IndInt MLSQGPGDPIMAHPDYEQHHYHHGCLLILVRGIGSSKPRSLQRVFERVQRVNNVKIPADSTGTPRDIWVRYIRDHPVENNDWGDFQTHRRLLGLITVGKFEAQSELNELCRVHESLKVKYTHTLFDSRCLLFGPSTDELQKLNGAAAGTAVAPDGGSKATLEKCFQTPSNFKSRAFFYPENDPCSNLETKISEFITSIYYILELKRMEKTREKLEKAPLLLAPFEKKDFVGLDLESRNNKKRCIGRMTKHLGDLTLQAGLVAESLNFFHAASETLRAISDSLWLGAANEGLCAASAILLYPNFRYTMSIQRNSSLQENSSSPQKFNLARNQLYTGSYNGADSSTLKHKKSDMVINLSASDTATILGADKTSASSN…
AIP1	g8096.t1	No	No	No	No	UCI has deletion at the N terminal	Aligns perfectly	Few amino acids are unidentical at the C terminal	g3695.t1	ANSTEP-UCI_TRAN_00005627	g5346.t1	>g8096_AIP1_IndInt MHPERNPDALAKLHKNGFEKVEIAVYNVLAREFIYATLPRTQRGQPIVLGGDPKGKNFLYTNGHSVIIRNIDNPEIADIYTEHSCAVNVAKYSPSGFYIASGDQSGKIRIWDTVNKEHILKNEFQPIGGPIKDISWSPDSQRIVIVGEGRERFGHVFMAETGTSVGEISGQSKPINSCDFRPARPFRIITGSEDNTIGVFEGPPFKFKMTKQDHTRFVQAVRYSPSGHLFASAGFDGKVFMYDGTTSELVGEVGSPAHSGGVYGVAWKPDGTQLLTCSGDKSCKLWDVETRTLISEFPMGSTVDDQQVSCLWQGNHILSVSLSGFINYLDVNNPTKPLRVVKGHNKPITVLTLSDDRSTIYTGSHDGAVTNWNSGSGTND…
FADD	Not found	No	No	NA	No	NA	NA	NA	No	Not found	No	NA
IAP1	g24355.t1	No	Yes	AGAP007294 (Slightly disrupted)	No	Aligns perfectly	Aligns perfectly	Aligns perfectly	g24556.t1	ANSTEP-UCI_TRAN_00006957	g15405.t1	>g24355_IAP_IndInt MDHQYDKGSLLLCLAIFVHKLTIVFHWTQNYLKVLALARVQQRKAGGEVVSSSESAAPSSTPKAPGDADDDMREMAHALSLPAPIDLPDNKQKDDDLACMSPEYFHIEENRLRTFGRWPVAFISPNVLARYGFFFVGTDDTVKCYFCRVEIGLWEPQDDVIQEHLRWSPFCPLLKKRPTNNVPLNANYLDAVPEPSYDTCGISVRQHSYAENVNDRARPDLDRMSGDSWSGASDISLSSSGSSSHNGGDAEPMSGVSGLSSGGGGVGGGGGLQQDRASMTAAEWNNGVLMGEHSLMRRPEYPNYAIEADRLKTYEDWPTSLKQKPQQLSDAGFFYTGKSDRVKCFSCGGGLKDWEQDDEPWEQHAIWYSNCHYLQLMKGR…
JNK	g17640.t1	No	No	No	No	UCI has a deletion of 85 amino acids at the C terminal	Aligns perfectly	Aligns perfectly	g15933.t1	ANSTEP-UCI_GENE_00011512	g17649.t1	>g17640_JNK_IndInt MSSRHAFYTVEVGDTKFTILKRYQNLKPIGSGAQGIVCHTKAKDRTKPLTKEPRQGQPPPQQQQQQQHTVANMNRRANNYVRVQFGDTEFEVPDRYINLEAKGFGAQGTVCAAYDTVTQQNVAIKKLSRPFQNVTHAKRAYREFKLMKLVNHKNIIGLLNAFTPQRTLEEFQDVYLVMELMDANLCQVIQMDLDHERMSYLLYQMLCGIKHLHSAGIIHRDLKPSNIVVKSDCTLKILDFGLARTAGTTFMMTPYVVTRYYRAPEVILGMGYKENVDIWSVGCIMGEMIRGGVLFPGTDHIDQWNKIIEQLGTPSQSFMARLQPTVRNYVENRPRYTGYPFDRLFPDVLFPTDSNEHNRLKASQARDLLSRMLVVDPEHR…
p38 (Bsk)	g11102.t1	No	No	No	No	Aligns perfectly	Aligns perfectly	Aligns perfectly	g11145.t1	ANSTEP-UCI_TRAN_00000826	g2510.t1	>g11102_p38_Bsk_IndInt MANFYRTEINKTEWEVPDKYQALTPVGSGAYGQVCSAMDTVHNVKVAIKKLARPFQSAVHAKRTYRELRMLKHMNHENIIGLLDVFHPGDNKLESFQQVYLVTHLMGADLNNIIRTQRLSDEHVQFLVYQILRGLKYIHSAGIIHRDLKPSNIAVNEDCELKILDFGLARPTENEMTGYVATRWYRAPEIMLNWMHYNQTVDIWSVGCIMAELLTGRTLFPGTDHIHQLNLIMEILGTPNDEFMAKISSESARHYIKSLPKTEKRNFSDVFRGANPLAIDLLEKMLELDADKRITAEQALAHPYLEKYADPSDEPTSSLYDQSFEDMDLPVERWKELVFKEVLNFVPQQHAHIGGEPQA
AKT	g21984.t1	No	No	No	No	Aligns perfectly	Aligns perfectly	Aligns perfectly	g22208.t1	ANSTEP-UCI_GENE_00014034	g13175.t1	>g21984_AKT_IndInt MTATDNTVRFSDHTLDKATKAKVTLENYYSNLITQHGERKQRQAKLEASLKDETLSESQRQEKRMQHAQKETEFLRLKRSRLGVEDFEALKVIGRGAFGEVRLVQKKDTGHVYAMKVLRKADMLEKEQVAHVRAERDVLVEADHQWVVKMYYSFQDSVNLYLIMEFLPGGDMMTLLMKKDTLSEECTQFYIVETALAIDSIHRLGFIHRDIKPDNLLLDARGHLKLSDFGLCTGLKKSHRTDFYRDLSQAKPSDFIGTCASPMDSKRRAESWKRNRRALAYSTVGTPDYIAPEVFLQTGYGPACDWWSLGVIMYEMLMGYPPFCSDNPQDTYRKVMNWRETLIFPPETPISEEARDTIVKFCCEAERRLGSQRGIEDLKL…
IKK-beta	g17088.t1	No	Yes	AGAP009166 (Slightly disrupted)	No	UCI has deletion at the N terminal	IndCh has deletion at the N terminal	Aligns perfectly	g16549.t1	ANSTEP-UCI_GENE_00011206	g18176.t1	>g17088_IKK_IndInt MSGLHSATFIVRGCAVNRLNIAQPAAFFRYIKTQLSVLCALLQESNRGVSLLVNVLANMIKPFEDPPLIGDWCREKRLGNGGFGVVSLWRNKQTQQAVAIKKFHILQDRSEITDKHCERWRNEVKLMTETVQNENIVRTVNVQPTSFIQELLRSSANGLPVLCMEYCEGGDLRRVLNRVENCSGLREQDVRDVLRSLRNAVAYLHSLKITHRDIKPENLVLKQQGERFIYKADLGYAKALDKQSLNASLVGTVEYIAPDLIYCDRYNCSVDYWSMGVIGYEIITGVRPFIPHAPITRWMMHVQQKKSADIAITEDNRENYTYHTDIFPENHISDCLRKELESWFRLALEWNPKKRGYVPYTKAEPSLANGENGTKGVKQT…
RIP	Not found	No	No	NA	No	NA	NA	NA	No	Not found	No	NA
Caspase1	g13192.t1	No	Yes	AGAP011951 (Slightly disrupted)	No	Aligns perfectly	Few unidentical amino acids at the N terminal	Few unidentical amino acids at the N terminal	g13461.t1	ANSTEP-UCI_TRAN_00001880	g664.t1	>g13192_Caspase1_IndInt MEEFALSASLRHSTDELDANAVNRSTNSAIPSALSTSNDVTAQGSDHYDTSHPRRGIALIINQVNFKDLRKRDGSDKDRDCISAALQGIGFEIRTLDDPNRKELLAMLEKVANEDHSQHDCLVVVVMTHGKENNFLYARDKSYEADRLWEPFLGNACPSLRGKPKLFFVQACRGKQLDQGVRLVNMSIDENVSVDSVPEPVSYVIPTMADLLVMYSTYDGHYSWRNPVNGSWFIQSLSIVLTATAHREELLHILTAVSRRVAFHYQSDVPQNVKMDAMKQMPCIVSMLTKLLYFPKKS
NF-kB	g22865.t1	Yes	Yes	AGAP006747 (Slightly disrupted)	Yes	Aligns perfectly	IndCh has deletion of some amino acids in the middle	Deletion of some amino acids in the middle	g22577.t1	ANSTEP-UCI_GENE_00008018	g13604.t1	>g22865_NFkB_IndInt MSLDHCSIALDVLLLQLQQQQQQQQQPPPRLDVPYSLQTEQQQQLLGASPNQYTILSMDAPSAAAAVVSVGDYTLGSSRSYASALSPSSSSASPSSPSSVASPNSRASNMSPQSSASDHSASYTLQNLNLSSSTSSMGYPGMSYQQQQQHQPQHQQHHQQQHQQHHQQQHQQQIQPQQQHYYAPQLLNLDQEHLQTASFSYTTSSNEAFASPDADYGKPHLVILEQPVDKFRFRYQSEMHGTHGSLMGSRTEKSKKTFPTVELRGYSGEAKVRCSLYQVDPQRRAPHSHHLVIKSGELDLIDPHDLDVGGPTGESSDGGGGGGGGGSYVATFQGMGIIHTAKKFIAEELYKKLRKHRLCELNREPTEREEQQMQKDATV…
MKK3	g376.t1	No	No	No	No	NA	Aligns perfectly	Aligns perfectly	g1821.t1	Not found	g21358.t1	>g376_MKK3_IndInt MYGSVSPDLLLIVLRFLLGAARDAVPFWRFGLVWTFTLYDDDVQVKDVFSQRSTGELSLEAHGAGPGLKWHDQTLAATSTNRGEQEEKEGGSQQPTNNNNTNEARKVFLLSVGVSLVWAVAAAEYRLHCRATPPPPSPSAPKMPRKNKPIIKLKLDGDTGGGSTVPDSAEGATPRNLDKRGTLTVGERSFVVEADHLRKLADLGRGAYGIVEKMLHQPSGTVMAVKRITVTSGMGAGGGLGGGGVQSQEQKRLLMDLDVSMRASDCRHTVQFYGALFREGDVWICMEVMDTSVDKFYPVVYKRPGRTIPERILGRIALAIVRALHYLHTELRVIHRDVKPSNVLMNRRGEVKMCDFGISGYLVDSVAKTIDAGCKPYMAPE…
JUN	g20745.t1	No	No	No	No	Aligns perfectly	Aligns perfectly	Aligns perfectly	g20972.t1	ANSTEP-UCI_GENE_00008963	g12055.t1	>g20745_JUN_IndInt MRNNVLNSKHTNNNTMESFYEDNNAQFVPSTTTTNGVTTGNGNGLKRPATLELNLAPGKARKTRYNASVTMPSVLPSPDMQMLKLVSPELEKIISTNATLPTPTPSAIIFPPSATSEQQQFAKGFEDALLSIHKKDTTSKLNTNNNNNNNSNTSNNNNGPSANIGGAPAERLCPPTTAAPTTVVPVVGGTTTNNLASTVLASGHNNGMSGGEITYTNLDYPGVVKEEPQATSSNQSPPVSPIDMESQERIKLERKRLRNRVAASKCRRRKLERISKLEERVKELKTQNSELSGVVCSLKQHIFQLKQQVIEHHNNGCTITLVGKF
RAC1	g7769.t1	No	No	No	No	UCI strain has deletion of 47 amino acids at C terminal	Aligns perfectly	Aligns perfectly	g4021.t1	ANSTEP-UCI_GENE_00005417	g5644.t1	>g7769_RAC1_IndInt MSSGRPIKCVVVGDGTVGKTCMLISYTTDSFPGEYVPTVFDNYSAPMVVDGVQVSLGLWDTAGQEDYDRLRPLSYPQTDVFLICYSVASPSSFENVTSKWYPEIKHHCPDAPIILVGTKIDLREDRETISVLAEQGLSALKREQGQKLANKIRAVKYMECSALTQRGLKQVFDEAVRAVLRPEPLKRRQRKCVVIEMQTMASGVAGNAEKETATINPREACKVNNEATKRLTNVGKS
MAPK	g4935.t1	No	No	No	No	Aligns perfectly	Aligns perfectly	Aligns perfectly	g6915.t1	ANSTEP-UCI_GENE_00004398	g8391.t1	>g4935_MAPK_IndInt MSMNEGIAVVTKVVSTSVRRAPEPTAVLTREDFNAGPISLDEIEPGLWLGNASAAADMGTLEKHTIRSILSIDSVPLPVHITDHPNLRVRHIQAADVPREDLIRHFEDSNRFIVDSLAEGRHVLVHCYFGVSRSATIVIAYVMQKYRLNYEAAFQRVKAKRIFVMPNPGFVNQLKLYGRMAYRIDRTNERYKLFRLRLAGDNVRKAKRLPTECMDVVKTDPGVTQESPEPYVYRCRKCRRVVASRSNLLLHKPKSATLAQSPAKVGREPEATLEEEGTSDEAECDGQPQMNADGENVADHVTHVQTAVATGSSPSSGGGMNELAEQVRRSSISSEHSNRSSEKDTPMCNKIFFIEPLAWMTDIYRNTQGRLYCPKCTVKL…
Erk	Intsfg7581.t1	No	No	No	No	N terminal has unidentical amino acids	IndCh has insertion of some amino acids in the middle	Deletion at the N terminal from STE2	g16464.t1	ANSTEP-UCI_GENE_00011247	g18098.t1	>Intsfg7581_Erk_IndInt MAEAASSGAAAAAAAASAAGPAAGSTSATNPNAEVIRGQVFEVGPRYTNLAYIGEGAYGMVVSATDTVTKTKVAIKKISPFEHQTYCQRTLREIKILTRFKHENRLSNDHICYFLYQILRGLKYIHSANVLHRDLKPSNLLLNTTCDLKICDFGLARVADPEHDHTGFLTEYVATRWYRAPEIMLNSKGYTKSIDIWSVGCILAEMLSNRPIFPGKHYLDQLNHILGVLGSPSQEDLECIINEKARSYLQSLPYKPKVPWSRLFPNADLNALDLLGKMLTFNPHNRISPVAEEPFRIAMELDDLPKEMLKRLIFDETLRFNHNDNNLPGGM
Traf4	g14460.t1	No	No	No	No	N terminal has unidentical amino acids	N terminal has unidentical amino acids	Deletion in STE2 at N terminal	g18991.t1	ANSTEP-UCI_TRAN_00009990	g20514.t1	>g14460_TRAF4_IndInt MKFPLLVRLCPGVAPSHDHLGSVSPRSKILGALVPAVCELAVRKSDVIYPDPESEKAIMGSLVFCIHHKQGCKWSDELRKLKAHLNTCKHDAIQCPNKCGSQIPRVMMTDHLAFTCILRRAICEFCNVEFTGIGLEEHAGTCSSEPIYCESKCGTRVLRGRMSIHRAKDCAKRLRRCPHCGREFSADTLAAHGATCPRSPIPCPQRCDAGPFARADLDAHLRDECKALTVPCTFKEAGCRFKGPRHLLEAHLETNTSAHLSLMVALSGRQGQQINMLKSAMAKLSTNYTGTLLWKITDWSVKMQEAKTKDGLELVSPPFYTSQYGYKLQASMFLNGNGPGEGTHVSVYIKVLPGEYDALLKWPFSHSVTFTLFEQGTL…
FOS (Kayak)	g488.t1	No	No	No	No	NA	N terminal has unidentical amino acids	Aligns perfectly	g1706.t1	Not found	g21455.t1	>g488_FOS_kayak_IndInt MRSVRGSTLYGLGIIAFAWLAPATHHNIHKAVQGACPLAVAWWRFASFDGIGVHSGVPTRTTPTLTPTTLKNIEQTFMEATNAQINLPYQAGFVPPSYPMEDHSQDGGVSQESLSSNSNGSWAVSGSHGYTGDDHDSKSSASLEQPSSGTRSRRSATGTDENAKNETVTFAIGTGGSGTGARTGGRRNVGGRRPHKPSNLTPEEEEKRRIRRERNKQAAARCRRRREDHTNELVDETDQLEKKRQSLAQEIQQLQQEKDDLEFLLETHREHCRLQARRSPIDLKPVDLDTGGFENTGTFVLPKIKTEPEDEFAAAAAAAAAATQQHHQQPPPNQLQEQLAIEAAEHGTISKKLKLSHAHSDSLETPTPTSSAFAPL…
IKBK	Not found	No	No	NA	No	NA	NA	NA	No	Not found	No	NA

### Sheet: SuppTable2
Gene Name	IndInt	UCI	IndCh	STE2
ADAM17	RG	A	DM	DM
Eiger	RG	DN	DC	DN
Wengen	RG	A	A	A		Keys	Values
Grnd	RG	DM	A	A		NF	Not found
TRAF2	RG	A	A	A		DN	Disrupted N terminal
TAK1	NF	NF	NF	NF		DC	Disrupted C terminal
TAB2	RG	DN	DM	DN		DM	Disrupted in middle
TRADD	NF	NF	NF	NF		A	Aligns end to end
HEP	RG	A	A	A		RG	Reference gene
MKK4	RG	A	A	A
PI3K	RG	A	NF	A
NIK	RG	A	A	A
AIP1	RG	DN	A	DC
IAP1	RG	A	A	A
FADD	NF	NF	NF	NF
JNK	RG	DC	A	A
p38 (Bsk)	RG	A	A	A
AKT	RG	A	A	A
IKK-beta	RG	DN	DN	A
RIP	NF	NF	NF	NF
Caspase1	RG	A	DN	DN
NF-kB	RG	A	DM	DM
MKK3	RG	NF	A	A
JUN	RG	A	A	A
RAC1	RG	DC	A	A
MAPK	RG	A	A	A
Erk	RG	DN	DM	DN
Traf4	RG	DN	DN	DN
FOS (Kayak)	RG	NF	DN	A
IKBK	NF	NF	NF	NF
